# Immunomodulatory endothelial cells contribute to T cell recruitment and activation through antigen presentation on MHC class II

**DOI:** 10.1101/2025.07.17.665432

**Authors:** Matteo Cartura, Blerina Aliraj, Witold Szymański, Giulio Ferrario, Flávia Rezende, Beyza Güven, Tore Bleckwehl, Stefanie Dimmeler, Oliver J. Müller, Hanjoong Jo, Stefan Offermanns, Sikander Hayat, Ralf P. Brandes, Christian Münch, Johannes Graumann, Andreas Weigert, Ingrid Fleming, Mauro Siragusa

## Abstract

**Aims:** A subset of endothelial cells referred to as immunomodulatory endothelial cells (IMEC) has been proposed to regulate T cell responses in atherosclerosis, but their phenotype and function remain poorly understood. Here, we characterized the inflammation-induced emergence of IMEC and their crosstalk with T cells.

**Methods and Results:** An *in vitro* model to study IMEC was established and characterized using flow cytometry and proteomics. Single-cell transcriptome data from human atherosclerotic arteries as well as single cell transcriptome and endothelial cell-specific translatome data from a murine atherogenesis model were used to determine pathophysiological relevance. Immunopeptidomics was performed to detect antigen presentation. T cell chemotaxis, adhesion and activation were assessed through flow cytometry and microscopy. IMEC were induced by treating human endothelial cells with interleukin-1β, interferon-γ, and transforming growth factor-β2. These cells expressed lower levels of classical endothelial cell markers but expressed major histocompatibility complex (MHC) class II, proteins involved in antigen processing and presentation (CD83, CD80 and CD86) and pro-inflammatory cytokines as well as chemokines, including CXCL9. An endothelial cell subpopulation with similar immunomodulatory features was identified in a mouse model of accelerated atherogenesis as well as in human atheromas. Conditioned medium from IMEC enhanced the migration of peripheral blood mononuclear cells and induced T cell chemotaxis, the latter being partially inhibited by antagonizing CXCL9. Proteins related to glycosaminoglycan degradation were significantly downregulated in IMEC which was relevant inasmuch as the glycocalyx plays a key role in the establishment of chemokine gradients. Indeed, the accumulation of heparan sulfates in IMEC contributed to the adhesion of T cells. Notably, IMEC that had been exposed to monocyte lysates presented 627 peptide antigens on MHC class II and induced T cell activation.

**Conclusion:** Our data demonstrate the role of IMEC as non-professional antigen-presenting cells that potentially contribute to T cell-mediated immune responses in cardiovascular disease.

**Translational Perspective:** This study characterizes immunomodulatory endothelial cells (IMEC) as critical mediators of vascular inflammation through their capacity to process and present exogenous antigens and activate T cells. Induced by pro-atherogenic cytokines (IFN-γ, IL-1β, TGF-β2), IMEC upregulate MHC class II and costimulatory molecules, promote leukocyte chemotaxis, and enhance T cell adhesion through surface heparan sulfate. The identification of IMEC-like populations in both murine models and human atherosclerotic plaques indicates a conserved immunological function in atherogenesis. These findings position IMEC as novel, non-professional antigen-presenting cells and potential therapeutic targets to modulate vascular immune responses in atherosclerotic cardiovascular disease.
