## Supplementary material for "Immunomodulatory endothelial cells contribute to T cell recruitment and activation through antigen presentation on MHC class II": Table S5

### Sheet: Immunopeptidomes CD4 Prediction
Table S5_Immunoprediction_IEDB
Protein Description (ID FASTA)	Peptide	Start	End	Combined Score	Immunogenicity Score	Peptide core	Median Percentile Rank (7-allele)	HLA-DRB1:03:01	HLA-DRB1:07:01	HLA-DRB1:15:01	HLA-DRB3:01:01	HLA-DRB3:02:02	HLA-DRB4:01:01	HLA-DRB5:01:01
498, 1092	EVTIVNILTNRSNAQ	3	17	26.8998	52.2494	IVNILTNRS	10	10	38	4.8	58	1.2	9.2	17
70, 721	SDMMLNIINSSITTK	11	25	31.9077	45.2692	MMLNIINSS	23	23	29	6	35	1.4	18	26
103, 750	SDMMLNIINSSITTK	10	24	31.9077	45.2692	MMLNIINSS	23	23	29	6	35	1.4	18	26
498, 1092	VDEVTIVNILTNRSN	1	15	33.8968	54.742	IVNILTNRS	20	29	36	5.1	71	10	9.2	20
607, 1192	TEFLSFMNTELAAFT	1	15	35.574	75.7349	LSFMNTELA	8.8	48	6.4	8.8	5.1	6.9	14	21
230, 863	HSYYFIATFITDHIR	7	21	35.8736	71.6839	IATFITDHI	12	38	11	6.4	15	9.5	21	12
38, 1196	AIYNMIGYPNFIMDP	1	15	36.9701	57.9253	YNMIGYPNF	23	75	38	0.65	23	19	56	17
37, 1121	AIYNMIGYPNFIMDP	1	15	36.9701	57.9253	YNMIGYPNF	23	75	38	0.65	23	19	56	17
36, 994	ADAIYNMIGYPNFIM	1	15	38.0508	60.627	YNMIGYPNF	23	80	36	0.65	23	17	45	14
40, 253, 881	VEPFGVISNHLILNK	7	21	38.1892	82.423	FGVISNHLI	8.7	45	2.4	7.5	33	2.3	22	8.7
226, 860	RDEQFYWIIEALGIR	7	21	38.4231	79.5577	YWIIEALGI	11	44	5.6	11	5.2	20	37	4.2
230, 863	DHSYYFIATFITDHI	6	20	38.6206	74.0514	YYFIATFIT	15	50	11	6.4	15	15	21	19
607, 1192	EFLSFMNTELAAFTK	2	16	39.6932	76.733	LSFMNTELA	15	44	16	14	5.2	6.8	15	22
615, 1200	IFTLNLSAPFISQFY	1	15	40.1533	85.3832	LNLSAPFIS	10	14	6.2	10	4.2	0.01	32	14
285	PSALAIMENANVLAR	6	20	40.1874	76.4684	LAIMENANV	16	16	29	3	23	1.6	16	27
28, 180, 818	TIMVLFADQATPTSP	6	20	40.2229	89.4572	IMVLFADQA	7.4	7.4	61	6.4	7.8	7.2	5	62
40, 253, 881	LVEPFGVISNHLILN	6	20	40.2612	82.6529	GVISNHLIL	12	48	2.3	7.7	29	3.6	25	12
590, 1177	KYSQFINFPIYVWSS	1	15	40.3712	86.9779	YSQFINFPI	9.3	74	9.1	6.8	9.3	4.5	40	28
226, 860	DRDEQFYWIIEALGI	6	20	40.4685	83.1713	YWIIEALGI	12	89	6.7	12	6.4	33	42	4.8
353	AQLMSLIINTFYSNK	5	19	40.4769	65.1922	LMSLIINTF	24	42	39	11	32	5.8	18	24
86, 736	NGQGFALVYSITAQS	1	15	40.5884	81.9711	LVYSITAQS	13	14	7.3	7.4	47	5.7	37	13
41, 211	ADILQLSSSLPLQSR	8	22	40.6248	97.3621	LQLSSSLPL	2.8	3.4	0.18	2.6	24	1.5	2.8	20
216, 851	AVLMENIVYLTNSLE	1	15	41.0312	78.578	ENIVYLTNS	16	15	34	11	16	12	28	49
590, 1177	YSQFINFPIYVWSSK	2	16	41.0896	88.474	YSQFINFPI	9.5	74	9.4	6.8	9.5	7.1	47	33
657, 1233	YSQFINFPIYVWSSK	1	15	41.0896	88.474	YSQFINFPI	9.5	74	9.4	6.8	9.5	7.1	47	33
51, 705	VDNMIIQSISLLDQL	1	15	41.2853	86.7133	NMIIQSISL	11	4	11	6.2	24	20	0.42	23
169, 809	VDNMIIQSISLLDQL	1	15	41.2853	86.7133	NMIIQSISL	11	4	11	6.2	24	20	0.42	23
634, 1216	FYAELYHIISSNLEK	2	16	41.2874	86.7184	LYHIISSNL	11	59	1.2	4.7	31	4.7	24	11
477, 1074	IAFIMDESNVLDSGF	1	15	41.2987	86.7468	FIMDESNVL	11	4	11	14	0.08	0.74	36	22
232, 865	NHMWIFVNALIENPT	1	15	41.481	78.2024	HMWIFVNAL	17	55	12	2	27	9.7	19	17
149, 789	MLMMNLESRPVIFED	6	20	41.573	81.4326	MMNLESRPV	15	15	9.8	9.8	16	6.7	26	24
382, 993	PQVSLIINYDLPNNR	5	19	41.5884	91.2209	INYDLPNNR	8.5	2.5	32	6.2	21	3.9	8.5	20
41, 211	AAADILQLSSSLPLQ	6	20	41.7242	94.4104	LQLSSSLPL	6.6	8.3	0.11	2.6	24	2.9	6.6	22
634, 1216	AFYAELYHIISSNLE	1	15	41.8674	88.1686	LYHIISSNL	11	71	1.2	7.2	20	8.2	33	11
261	FGFIVIDGSGALFGT	1	15	41.8776	94.7941	IVIDGSGAL	6.6	0.82	29	6.6	0.61	2.4	18	17
250, 878	PQLAYALLQAQVVMR	7	21	41.9421	93.1553	YALLQAQVV	7.8	20	19	6.7	36	7.8	0.98	5.5
316, 936	QFGFIVLTTSAGIMD	1	15	42.3686	86.4214	VLTTSAGIM	13	26	0.33	7.2	23	3.7	27	13
457, 1055	LLLDDSLVSIFGNRR	4	18	42.4651	89.6627	LVSIFGNRR	11	2.5	38	8.2	11	28	48	0.66
71, 722	TPDVVFASILAAFSK	11	25	42.5492	80.8731	ASILAAFSK	17	21	15	3.6	17	24	26	1.7
85, 735	ILYLINQGEHLGTTE	1	15	42.9109	81.7772	LYLINQGEH	17	39	23	31	6.1	0.8	12	17
129, 773	STVTLSMSADVPLVV	6	20	42.9989	98.0472	VTLSMSADV	6.3	2.8	3.6	23	3.3	6.3	29	63
661, 1237	AMGIMNSFVNDIFER	1	15	43.0095	79.0237	MNSFVNDIF	19	11	20	11	16	19	27	52
215, 850	EQVAMGYSHSLVIAR	8	22	43.0234	92.5584	EQVAMGYSH	10	24	2.9	7.4	32	10	54	6.2
67, 718	TQVVLISATLPHEIL	6	20	43.2251	96.6627	VVLISATLP	7.6	6.8	3.3	18	44	7.6	7	21
528, 1122	DAQEFFLHLINMVER	3	17	43.2302	79.5754	LHLINMVER	19	36	17	19	25	11	20	14
239, 869	FENAFLSHVVSQHQA	1	15	43.3121	88.7802	FLSHVVSQH	13	42	11	9.9	52	6.5	13	27
667, 1243	LVYQNIFTAMQAMIR	1	15	43.4335	87.5838	IFTAMQAMI	14	14	21	15	21	3	14	0.29
520, 535, 1113, 1129	STGEAFVQFASQEIA	1	15	43.4982	81.7454	FVQFASQEI	18	61	6.9	5.2	33	31	18	12
484, 1080	FTGNFFYNYMMGIEF	1	15	43.5534	84.8836	GNFFYNYMM	16	72	20	16	5.6	4.9	58	16
623, 1208	YVGSLHFNITEDMLR	2	16	43.6512	82.128	LHFNITEDM	18	12	23	54	18	7.2	30	9.5
140, 781	QFGNILILSGDVNLA	1	15	44.1146	87.7865	NILILSGDV	15	8.6	29	4.5	50	15	7.4	43
119, 765	FVLLENFTSEAAFIE	6	20	44.129	92.3226	FVLLENFTS	12	27	21	6.1	12	5.2	53	9
533, 1127	GEAFVQFASQELAEK	3	17	44.193	87.9824	FVQFASQEL	15	40	15	5.1	45	29	12	11
503	DGDLTLYQSNTILRH	3	17	44.2062	92.5156	YQSNTILRH	12	7.7	12	0.58	29	2.3	14	17
651	DGDLTLYQSNTILRH	1	15	44.2062	92.5156	YQSNTILRH	12	7.7	12	0.58	29	2.3	14	17
615, 1200	FTLNLSAPFISQFYK	2	16	44.4033	90.0083	LNLSAPFIS	14	14	6.6	14	9.4	1.1	32	14
481, 1077	VMGFGLYLMDGSVSN	1	15	44.5016	87.2539	YLMDGSVSN	16	16	64	13	2.9	4.1	31	48
306, 926	QADTVYFLPITPQFV	1	15	44.5221	97.5052	YFLPITPQF	9.2	58	2.4	9.2	6.9	6.7	21	9.4
38, 1196	IYNMIGYPNFIMDPK	2	16	44.6255	62.0637	YNMIGYPNF	33	72	45	0.65	33	24	55	29
520, 535, 1113, 1129	GEAFVQFASQEIAEK	3	17	44.7646	86.4115	FVQFASQEI	17	48	11	5.1	34	24	17	12
243, 872	DSFVLVTAYVPNAGR	7	21	44.8213	91.0533	FVLVTAYVP	14	53	13	14	29	11	57	3.4
190, 827	INVVIQENGSLVEIR	8	22	44.8842	95.7105	INVVIQENG	11	9.8	44	9.9	20	6.2	11	32
250, 878	NPQLAYALLQAQVVM	6	20	45.2257	93.5642	YALLQAQVV	13	67	16	9.4	36	13	1.1	9.5
672, 1248	TSWVQPLLMDLSPWR	1	15	45.271	86.1775	LLMDLSPWR	18	0.94	36	18	10	19	4.7	33
556, 1148	VEAMVNENVSLVISR	3	17	45.3398	93.8495	VEAMVNENV	13	13	11	31	11	3.1	32	59
236	IVLTFEYLHSLDLIY	6	20	45.4064	98.966	VLTFEYLHS	9.7	34	1.2	8.3	9.7	21	8.2	12
603, 1188	LFYVPQRPYMTLGTL	1	15	45.4418	91.1044	FYVPQRPYM	15	33	32	11	15	8.3	30	9.5
533, 1127	ITGEAFVQFASQELA	1	15	45.7081	88.7702	FVQFASQEL	17	48	9.7	5.8	34	37	17	12
420, 1026	LLDVLEFNQVIIFVK	4	18	45.8113	89.0283	FNQVIIFVK	17	15	39	28	17	14	28	3
609, 1194	VGMLSNMIAFYDMAR	2	16	45.8626	81.6566	VGMLSNMIA	22	22	58	6.3	9.3	5.2	26	30
58, 75, 711, 726	YGDLNHLVSATMSGV	6	20	45.8744	86.1861	LNHLVSATM	19	69	15	19	58	19	19	18
507, 1101	QEYFVVAATLQDIIR	3	17	45.9578	95.3946	YFVVAATLQ	13	27	13	52	17	6.3	13	11
236	VLTFEYLHSLDLIYR	7	21	45.9815	98.4538	EYLHSLDLI	11	24	1.5	8.7	11	15	13	6.2
317	AVEILIVYENLDIMR	6	20	46.1178	95.7945	LIVYENLDI	13	11	41	0.17	13	28	7.2	38
556, 1148	AFVEAMVNENVSLVI	1	15	46.1914	92.9786	VEAMVNENV	15	15	6.4	26	9.2	3.3	26	57
440, 1045	QIEVTFEIDVNGILR	4	18	46.3054	79.7635	FEIDVNGIL	24	3.9	24	43	0.59	7.2	35	50
609, 1194	TVGMLSNMIAFYDMA	1	15	46.313	81.2825	TVGMLSNMI	23	30	33	3.1	8.1	4.1	23	36
481, 1077	FGLYLMDGSVSNIYK	4	18	46.3793	88.9482	YLMDGSVSN	18	16	25	18	2.8	0.99	38	30
557, 1149	TNVEQAFMTMAAEIK	3	17	46.4502	81.6254	FMTMAAEIK	23	70	20	28	49	21	23	1.8
24, 561, 588, 1153	MTYVSSFYHAFSGAQ	1	15	46.5436	96.859	MTYVSSFYH	13	63	7.2	13	8.1	17	59	8.8
79, 730	NPTLFIFAENDVVIP	1	15	46.6068	82.0169	LFIFAENDV	23	23	24	3.6	8.6	4.4	23	53
23, 424, 443, 1029	AIMTYVSSFYHAFSG	1	15	46.6397	97.0992	SSFYHAFSG	13	48	9.8	3.2	7.8	18	53	13
250, 878	NMLLQNPQLAYALLQ	1	15	46.678	98.6951	NMLLQNPQL	12	6.5	54	19	12	3.3	11	36
404, 1011	SLLSMLSDLQIYQDS	1	15	46.6986	95.7464	LSMLSDLQI	14	7.5	38	9.2	14	50	3.4	47
165, 805	VIFFELILDNMGEQA	1	15	46.7402	83.8505	FELILDNMG	22	14	70	29	22	21	9.6	33
243, 872	FDSFVLVTAYVPNAG	6	20	46.7467	91.3667	FVLVTAYVP	17	53	12	17	29	15	56	4.5
519, 532, 1112, 1126	ENDIYNFFSPLNPVR	3	17	46.7962	79.4906	YNFFSPLNP	25	69	25	8.8	58	13	59	25
524, 1117	EIFLSQPILLELEAP	1	15	46.8244	96.061	PILLELEAP	14	14	9.5	15	43	11	5.8	29
548, 1140	GPFLVSAPLSTIINW	1	15	46.9805	93.4513	FLVSAPLST	16	16	8.5	29	23	1.4	31	11
129, 773	TLSMSADVPLVVEYK	9	23	47.0181	99.5453	MSADVPLVV	12	2.7	12	50	2.9	11	31	72
484, 1080	NFFYNYMMGIEFNPR	4	18	47.0342	83.0854	FFYNYMMGI	23	65	26	23	15	8.5	29	15
507, 1101	LKQEYFVVAATLQDI	1	15	47.0568	96.642	YFVVAATLQ	14	29	13	45	17	9.3	14	12
94	EVETFAFQAEIAQLM	10	24	47.0613	92.1533	FQAEIAQLM	17	54	14	47	2.2	17	6.6	35
478, 1075	TVTIWEIINSEYFTA	1	15	47.0705	87.6763	TIWEIINSE	20	35	17	16	19	22	26	20
275, 899	IQFPIEMSMPWILTD	1	15	47.1391	98.3478	IEMSMPWIL	13	8.2	5.7	27	15	9.7	13	25
24, 561, 588, 1153	TYVSSFYHAFSGAQK	2	16	47.1409	95.3523	YHAFSGAQK	15	68	7.3	18	8.1	15	66	1.5
23, 424, 443, 1029	TYVSSFYHAFSGAQK	4	18	47.1409	95.3523	YHAFSGAQK	15	68	7.3	18	8.1	15	66	1.5
534, 1128	ENDIYNFFSPLNPMR	3	17	47.2358	79.0895	YNFFSPLNP	26	68	26	8.9	51	13	60	19
365	RFFPYYVYNIIGGLD	1	15	47.241	91.1024	FPYYVYNII	18	53	18	15	9.5	2.3	45	43
393	DGYYIQAQCAIIMFD	1	15	47.3143	95.7858	YYIQAQCAI	15	40	15	35	12	6.7	15	20
313, 933	MGGIVMTNDGNAILR	6	20	47.438	87.0951	VMTNDGNAI	21	9.5	49	21	2.7	1.4	63	63
562, 1154	FLAVFVEQPTPFLPR	2	16	47.6889	99.7222	VFVEQPTPF	13	12	30	21	6.1	7.7	13	19
577	QDGDLTLYQSNTILR	2	16	47.7289	98.3222	LTLYQSNTI	14	14	9.4	0.6	42	12	14	19
449	FFPYYVYNIIGGLDE	1	15	47.8821	88.2052	YVYNIIGGL	21	53	21	21	12	2.2	45	31
573, 1163	MIAGQVLDINLAAEP	1	15	47.9274	95.8186	GQVLDINLA	16	13	70	58	14	16	16	85
194, 831	QDQIQQVVNHGLVPF	1	15	47.9455	83.8637	IQQVVNHGL	24	44	3.3	24	57	15	22	32
406, 1013	GIFEALRPLETLPVE	1	15	48.0435	94.6087	LRPLETLPV	17	25	8.6	7.7	55	17	10	23
160, 800	QIVEILTAYASAVGI	1	15	48.0457	94.6143	IVEILTAYA	17	25	9.6	2	23	13	32	17
582, 1171	LNDELEIIEGMKFDR	2	16	48.0499	91.6247	LEIIEGMKF	19	19	17	14	32	64	22	17
426, 1031	NFYELSPHIFALSDE	1	15	48.0998	90.2495	FYELSPHIF	20	56	19	46	20	9	43	12
513, 1106	GIDIQAVNVVINFDF	1	15	48.1284	85.8209	IDIQAVNVV	23	35	22	23	25	20	22	48
190, 827	FPINVVIQENGSLVE	6	20	48.3364	95.3409	INVVIQENG	17	17	46	12	23	15	9.2	34
486, 1082	VTGLFSLNQDIPAFK	3	17	48.5333	95.8333	LFSLNQDIP	17	4.2	54	44	13	0.71	31	17
374, 985	TTIMAVQFDGGVVLG	1	15	48.5358	91.3396	IMAVQFDGG	20	8.8	45	20	2.1	33	3.9	76
496, 1090	MQEFMILPVGAANFR	3	17	48.5405	92.8513	FMILPVGAA	19	57	18	11	32	9.4	33	19
438, 1042	MAVTFIGNSTAIQEL	1	15	48.6061	81.0152	TFIGNSTAI	27	41	22	25	27	0.07	38	55
500, 1094	MAVTFIGNSTAIQEL	1	15	48.6061	81.0152	TFIGNSTAI	27	41	22	25	27	0.07	38	55
40, 253, 881	YQLLQLVEPFGVISN	1	15	48.6216	90.054	LQLVEPFGV	21	55	3.6	7.7	44	29	21	13
238	NGFLNLALPFFGFSE	1	15	48.6287	99.0717	GFLNLALPF	15	46	31	14	15	12	47	12
190, 827	SVYAHFPINVVIQEN	1	15	48.6734	85.6834	YAHFPINVV	24	61	19	11	40	8.3	24	63
605, 1190	ENPFDFMENISLEGK	2	16	48.6779	93.1948	NPFDFMENI	19	40	19	19	40	6.1	37	18
341, 958	DESPYVHYLNTFSSK	6	20	48.6906	73.7264	VHYLNTFSS	32	87	37	5.1	32	11	37	15
605, 1190	VENPFDFMENISLEG	1	15	48.7342	93.3356	NPFDFMENI	19	53	19	19	30	13	43	18
212, 847	IVVFVDMGHSAFQVS	1	15	48.7414	88.8535	VFVDMGHSA	22	15	43	22	5.5	7.2	37	29
391	AFNTTFISTIGIDFK	5	19	48.7474	96.3684	ISTIGIDFK	17	53	2	35	17	15	24	13
586, 1175	LFYLALPPTVYEAVT	1	15	48.7717	90.4292	LFYLALPPT	21	47	15	21	27	2.7	30	9.3
147, 787	ELQALYALQALVVTL	1	15	48.778	93.4451	LQALYALQA	19	44	18	11	45	31	5.8	19
96, 744	KDQIAQLEASLAAAK	10	24	48.8504	89.1261	IAQLEASLA	22	41	41	22	55	20	15	12
544, 1136	DTVVALLADVVLQPR	3	17	48.9065	90.7662	VALLADVVL	21	3.1	68	6	5.6	36	21	42
86, 736	ALVYSITAQSTFNDL	6	20	48.9153	89.2882	YSITAQSTF	22	22	11	31	23	5.5	7.4	24
552, 1144	LLYDTFSAFGVILQT	1	15	48.9628	93.9069	YDTFSAFGV	19	16	4.1	19	13	47	68	48
581, 1170	GVMLAVDAVIAELKK	2	16	48.9899	89.4748	GVMLAVDAV	22	5.7	45	39	2.7	22	30	17
653, 1230	GVMLAVDAVIAELKK	1	15	48.9899	89.4748	GVMLAVDAV	22	5.7	45	39	2.7	22	30	17
112, 758	LVAEDIPLLFSLLSD	1	15	48.9909	98.4773	PLLFSLLSD	16	1.1	45	16	7.2	49	12	42
306, 926	YFLPITPQFVTEVIK	6	20	49.0635	92.6587	ITPQFVTEV	20	72	7.3	23	22	7.5	20	8.6
195, 832	DYQFTILDVRPALDS	1	15	49.1504	92.876	FTILDVRPA	20	2.8	27	50	7.7	8.4	29	20
562, 1154	VFLAVFVEQPTPFLP	1	15	49.1996	98.9991	VFVEQPTPF	16	16	25	20	6	13	6.1	20
78, 729	VAEVLFDAADANAIE	1	15	49.2071	94.5177	VLFDAADAN	19	19	14	63	5.9	16	55	29
624, 1209	ALQYLVPILTQTLTK	2	16	49.3047	99.2617	PILTQTLTK	16	41	28	9.5	64	16	2	16
697, 1271	SIITYVSSLYDAMPR	1	15	49.305	91.7625	ITYVSSLYD	21	31	15	4.2	21	19	41	44
156, 796	GDQDIDLSPSFVIFL	6	20	49.3338	99.3346	IDLSPSFVI	16	16	1.8	8.6	7.6	22	44	50
81	GVIINTASVAAFEGQ	1	15	49.3442	85.8605	GVIINTASV	25	23	16	28	25	0.88	29	54
490	YWELIYEDSMDLIAK	3	17	49.3796	91.9489	IYEDSMDLI	21	5.5	28	9.3	3.6	26	21	42
638	YWELIYEDSMDLIAK	1	15	49.3796	91.9489	IYEDSMDLI	21	5.5	28	9.3	3.6	26	21	42
623, 1208	LYVGSLHFNITEDML	1	15	49.4316	77.0789	LHFNITEDM	31	31	28	54	18	11	37	62
384, 996	ELFVQSEIFPLETPA	1	15	49.4378	95.0944	FVQSEIFPL	19	19	5.9	38	12	12	24	19
491, 1085	ILVVIEPLLIDEDYY	1	15	49.4386	98.0966	LVVIEPLLI	17	17	49	12	37	62	14	14
15	EVTFDIDANGILNVT	6	20	49.468	78.6699	FDIDANGIL	30	6.8	30	39	0.7	8.1	60	61
167, 807	YSHDFNFHINYGDLG	1	15	49.5786	75.9466	FHINYGDLG	32	68	22	32	0.74	8.2	56	61
214, 849	HLFSVEQITAMLLTK	8	22	49.6084	91.0211	SVEQITAML	22	36	11	22	22	23	19	22
149, 789	TQLTSMLMMNLESRP	1	15	49.7244	92.8109	LMMNLESRP	21	21	51	12	67	19	3.4	47
201	PEEYTFIQNVPLEDR	8	22	49.7349	97.3373	YTFIQNVPL	18	18	6.5	8.3	33	1.5	22	18
480	TFTYLLGSDAAALLF	1	15	49.8354	96.0885	FTYLLGSDA	19	19	13	27	3.6	3.9	40	19
675, 1251	LLGQFTLIGIPPAPR	1	15	49.9527	96.3818	FTLIGIPPA	19	36	45	11	64	5.2	19	2.6
692	NFILDQTNVSAAAQR	1	15	49.9633	90.4083	FILDQTNVS	23	2.6	53	45	3.9	0.87	23	31

### Sheet: CTL 1 Diphheria Toxin
Peptide	Start	End	Combined Score	Immunogenicity Score	Peptide core	Median Percentile Rank (7-allele)	HLA-DRB1:03:01	HLA-DRB1:07:01	HLA-DRB1:15:01	HLA-DRB3:01:01	HLA-DRB3:02:02	HLA-DRB4:01:01	HLA-DRB5:01:01
MLVRGYVVSRKLFAS	1	15	44.8634	94.1585	VVSRKLFAS	12	3	12	8.7	36	5.7	43	12
YVVSRKLFASILIGA	6	20	44.4838	84.2096	RKLFASILI	18	11	5	8.7	40	20	18	32
SKSFVMENFSSYHGT	41	55	46.1364	80.8409	SKSFVMENF	23	28	54	4.8	4.3	6.2	23	28
TYPGLTKVLALKVDN	116	130	48.6981	90.2452	LTKVLALKV	21	49	0.59	13	77	29	5	21
TKVLALKVDNAETIK	121	135	43.036	89.59	LKVDNAETI	12	4.7	50	43	1.4	12	11	71
NTEEIVAQSIALSSL	356	370	49.3097	97.7742	VAQSIALSS	17	16	17	28	51	14	2.2	31
ALSSLMVAQAIPLVG	366	380	41.6726	89.9316	SLMVAQAIP	9.5	12	2.5	11	17	6.2	1.6	9.5
GFAAYNFVESIINLF	386	400	44.5418	98.1546	FVESIINLF	8.8	34	4.5	29	4.9	7.2	31	8.8
NFVESIINLFQVVHN	391	405	47.9745	91.4363	INLFQVVHN	19	34	14	19	21	15	17	41
IINLFQVVHNSYNRP	396	410	41.8974	79.2434	LFQVVHNSY	17	46	11	19	37	5.4	17	16
NKSKTHISVNGRKIR	476	490	38.147	66.8674	THISVNGRK	19	11	9.7	43	35	19	72	15
VAFHRSSSEKIHSNE	521	535	47.0889	90.7223	FHRSSSEKI	18	38	0.79	42	18	2.9	72	13

### Sheet: CTL Tetanus Toxin
Peptide	Start	End	Combined Score	Immunogenicity Score	Peptide core	Median Percentile Rank (7-allele)	HLA-DRB1:03:01	HLA-DRB1:07:01	HLA-DRB1:15:01	HLA-DRB3:01:01	HLA-DRB3:02:02	HLA-DRB4:01:01	HLA-DRB5:01:01
NDTIIMMEPPYCKGL	16	30	46.7981	98.9953	IIMMEPPYC	12	14	83	11	39	12	6.8	2.6
DIYYKAFKITDRIWI	31	45	43.5515	87.8787	FKITDRIWI	14	35	14	4.9	14	13	41	8.7
RFLQTMVKLFNRIKN	86	100	38.5303	78.3257	VKLFNRIKN	12	35	6.3	8.5	28	16	12	2.3
MVKLFNRIKNNVAGE	91	105	34.6574	72.5434	FNRIKNNVA	9.4	60	9.4	0.85	76	1.7	18	2.9
ALLDKIINAIPYLGN	106	120	47.6574	96.6436	DKIINAIPY	15	13	23	15	20	5.7	15	18
IINAIPYLGNSYSLL	111	125	45.6648	90.1619	IPYLGNSYS	16	33	16	11	13	7.1	44	35
VRGIVLRVDNKNYFP	171	185	41.0037	69.5093	LRVDNKNYF	22	0.1	60	22	1.2	15	33	38
FDNVIENITSLTIGK	206	220	48.8243	96.5608	IENITSLTI	17	17	7.4	15	50	3.3	31	32
SKYFQDPALLLMHEL	221	235	46.2555	99.1387	YFQDPALLL	11	9.6	11	40	0.35	4.5	51	38
KQEIYMQHTYPISAE	256	270	48.6867	96.2168	IYMQHTYPI	17	22	12	17	28	1.9	17	20
SNGQYIVNEDKFQIL	336	350	44.4218	93.0545	GQYIVNEDK	12	11	76	54	3.9	7.4	12	32
IVNEDKFQILYNSIM	341	355	43.0611	79.1527	FQILYNSIM	19	29	8.3	9.2	22	19	15	19
KFQILYNSIMYGFTE	346	360	38.7492	75.873	FQILYNSIM	14	16	14	8.7	15	1.8	21	13
KPLNFNYSLDKIIVD	501	515	46.0032	95.5081	LNFNYSLDK	13	13	4.8	27	0.47	7	49	21
NYSLDKIIVDYNLQS	506	520	47.3535	95.8837	DKIIVDYNL	15	1.8	57	21	0.98	15	7.9	75
KIIVDYNLQSKITLP	511	525	44.7943	93.9857	YNLQSKITL	12	2.9	66	12	14	5.9	9.8	22
KIYSYFPSVISKVNQ	591	605	46.7247	92.8118	YSYFPSVIS	16	58	7.6	5.1	21	2.9	34	16
VLLLEYIPEITLPVI	671	685	47.204	94.01	LLEYIPEIT	16	18	16	18	4	3.7	8.6	27
YIPEITLPVIAALSI	676	690	49.3569	97.8922	YIPEITLPV	17	53	3.9	24	15	17	6.3	31
QKEKIIKTIDNFLEK	696	710	44.4185	87.0463	KIIKTIDNF	16	24	8.3	16	32	16	7.4	38
IEVYKLVKAKWLGTV	716	730	40.0082	83.5206	YKLVKAKWL	11	57	1.6	4.2	29	11	16	0.58
KRSYQMYRSLEYQVD	736	750	48.5929	89.9822	YQMYRSLEY	21	32	12	1.4	20	24	35	21
ANKAMININIFMRES	786	800	49.9383	90.3457	NKAMININI	23	19	54	30	33	2.5	21	23
ININIFMRESSRSFL	791	805	38.9406	90.3015	INIFMRESS	4.7	9.9	3.4	4.7	1.7	4.8	20	2.1
FMRESSRSFLVNQMI	796	810	49.4449	96.6123	SRSFLVNQM	18	23	4.9	27	6	21	18	8.6
NILMQYIKANSKFIG	826	840	28.3339	63.4848	MQYIKANSK	4.9	12	1.7	4.9	9.7	2.3	6.3	0.32
YIKANSKFIGITELK	831	845	40.9195	76.7988	YIKANSKFI	17	17	7.7	52	27	7.6	26	14
KLESKINKVFSTPIP	846	860	49.2481	96.1202	SKINKVFST	18	73	0.07	13	58	9.4	18	24
LKKSTILNLDINNDI	881	895	44.3356	85.339	LNLDINNDI	17	6.3	17	33	4.5	17	13	57
TNEYSIISSMKKHSL	971	985	37.9975	80.4438	YSIISSMKK	9.7	6.6	9.7	12	53	6.8	11	0.29
DKFNAYLANKWVFIT	1021	1035	38.0288	86.0721	NAYLANKWV	6	56	16	2.4	6	0.78	65	4.6
WVFITITNDRLSSAN	1031	1045	44.4824	94.706	FITITNDRL	11	7.4	11	18	17	2.8	12	7.3
NQYVSIDKFRIFCKA	1081	1095	45.2063	92.0158	YVSIDKFRI	14	14	20	13	2.2	16	30	4.5
IEKLYTSYLSITFLR	1101	1115	45.825	92.0626	SYLSITFLR	15	51	5.1	4	15	17	23	14
TDYMYLTNAPSYTNG	1146	1160	41.4347	78.0868	YMYLTNAPS	17	38	17	17	7.3	0.71	35	13
KLNIYYRRLYNGLKF	1161	1175	46.9478	88.8696	IYYRRLYNG	19	45	19	3.4	30	15	53	0.36
YRRLYNGLKFIIKRY	1166	1180	43.8276	85.5691	LYNGLKFII	16	16	29	16	33	12	49	0.51
NGLKFIIKRYTPNNE	1171	1185	49.9279	85.8198	LKFIIKRYT	26	38	27	3	58	15	8.8	26
NAFNNLDRILRVGYN	1216	1230	48.1514	96.3785	FNNLDRILR	16	9.5	48	31	14	16	24	9.4
APGIPLYKKMEAVKL	1231	1245	43.7928	86.9821	YKKMEAVKL	15	52	8.7	5.1	24	15	31	4.6
LYKKMEAVKLRDLKT	1236	1250	44.1572	90.8929	YKKMEAVKL	13	44	9.3	29	25	12	13	2.9
RDILIASNWYFNHLK	1281	1295	40.8234	87.2084	DILIASNWY	9.9	20	9.9	2.6	4.7	7.5	28	24
